# PEX39 facilitates the peroxisomal import of PTS2 proteins

**DOI:** 10.1101/2024.04.30.591961

**Authors:** Walter W. Chen, Tony A. Rodrigues, Daniel Wendscheck, Ana G. Pedrosa, Chendong Yang, Tânia Francisco, Till Möcklinghoff, Alexandros Zografakis, Bernardo Nunes-Silva, Reut Ester Avraham, Ana R. Silva, Maria J. Ferreira, Hirak Das, Julian Bender, Silke Oeljeklaus, Varun Sondhi, Maya Schuldiner, Einat Zalckvar, Kay Hofmann, Hans R. Waterham, Ralph J. DeBerardinis, Jorge E. Azevedo, Bettina Warscheid

**Affiliations:** Division of Neonatal-Perinatal Medicine, Department of Pediatrics, University of Texas Southwestern Medical Center, Dallas, TX, USA; Children’s Medical Center Research Institute, University of Texas Southwestern Medical Center, Dallas, TX, USA; Instituto de Investigação e Inovação em Saúde (i3S), Universidade do Porto, Porto, Portugal; Instituto de Biologia Molecular e Celular (IBMC), Universidade do Porto, Porto, Portugal; Instituto de Ciências Biomédicas Abel Salazar (ICBAS), Universidade do Porto, Porto, Portugal; Biochemistry II, Theodor Boveri-Institute, Biocenter and Faculty of Chemistry and Pharmacy, University of Würzburg, 97074 Würzburg, Germany; Biochemistry and Functional Proteomics, Institute of Biology II, Faculty of Biology, University of Freiburg, 79104 Freiburg, Germany; Department of Molecular Genetics, Weizmann Institute of Science, Rehovot 7610001, Israel; Division of Pulmonary and Critical Care Medicine, Department of Internal Medicine, UT Southwestern Medical Center, Dallas, TX, USA; The Mina and Everard Goodman Faculty of Life Sciences, Bar-Ilan University, Ramat-Gan 52900, Israel; Institute for Genetics, University of Cologne, 50674 Cologne, Germany; Laboratory Genetic Metabolic Diseases, Amsterdam UMC location University of Amsterdam, Amsterdam, the Netherlands; Amsterdam Gastroenterology, Endocrinology and Metabolism, Amsterdam, the Netherlands; Simmons Comprehensive Cancer Center, UT Southwestern Medical Center, Dallas, TX, USA; Howard Hughes Medical Institute, University of Texas Southwestern Medical Center, Dallas, TX, USA; German Cancer Research Center, Systems Biology of Signal Transduction, 69120 Heidelberg, Germany

**Keywords:** Peroxisome, biogenesis, peroxin, protein import, PTS2, PEX7, PEX39, PEX13, [R/K]PWE, protein complexes

## Abstract

Peroxisomes are metabolic organelles essential for human health. Defects in peroxisomal biogenesis proteins (peroxins/PEXs) cause devastating disease. PEX7 binds newly synthesized proteins containing a type 2 peroxisomal targeting signal (PTS2) to enable their import from the cytosol into peroxisomes, although many aspects of this import pathway remain enigmatic. Utilizing *in vitro* assays, yeast, and human cells, we show that PEX39, a previously uncharacterized protein, is a cytosolic peroxin that facilitates PTS2-protein import by binding PEX7 and stabilizing its interaction with PTS2 cargo. PEX39 and PEX13, a peroxisomal membrane translocon protein, both possess a KPWE motif necessary for PEX7 binding. Sequential binding of PEX7 to this motif in PEX39 and PEX13 provides a novel paradigm for how PTS2 cargo engage the translocation machinery. Collectively, our work uncovers an ancient and functionally important relationship among PEX39, PEX7, and PEX13, offering insights that will advance our understanding of peroxisomal biogenesis and disease.
