## Supplemental Table S1 for "PEX39 facilitates the peroxisomal import of PTS2 proteins"

### Sheet: Sheet1
Table S1: List of oligonucleotides used in this study
Name	Sequence	Additional information (see Key Resources Table for plasmids referenced here)
sgAAVS1-oligo1	CACCGGGGCCACTAGGGACAGGAT
sgAAVS1-oligo2	AAACATCCTGTCCCTAGTGGCCCC
sgHsPEX39_1-oligo1	CACCGGGACGCTGTGGGTTCGCCG
sgHsPEX39_1-oligo2	AAACCGGCGAACCCACAGCGTCCC
sgHsPEX39_2-oligo1	CACCGCGCCAGGGTAACCGAAGCTG
sgHsPEX39_2-oligo2	AAACCAGCTTCGGTTACCCTGGCGC
sgHsPEX39_3-oligo1	CACCGCAGTCCCCAATGCTCGGCCC
sgHsPEX39_3-oligo2	AAACGGGCCGAGCATTGGGGACTGC
SF1	ATCTTCGGACGATATCAGTGTACCTCACTTTGAAATTAG
SF2	GTCGACTTTGACTTAACTAGCGTGAAATTAAAAC
SF3	TCTAGAATGGCAGCAGGTGGTGAACTTAGTTATG
SF4	GGCGCGCCTTACCTAGCTGTTGGATTTGCTGTTAC
SF5	ATCTTCGGACGTGTGATTTAATCTTTTTTCTTACAAC
SF6	CTCGAGGTCGACGCCCCGACGATTTTGAATTC
O906	GAAGATGTCCATACAGAAGAGGAAA
O907	AACATGAGGAAATTTAAAACGACAA
O2012	GTTTCGGTTTACCTCTTGAAAATTGATTGCGAACATAACGAGTCAAGCATGCGGAGACAATCATATGGGAGAAG
O2013	ATATAAATATATAAATGCATTTTTTTACATACCTGTTGGGTGAATAATTTATTAATGGGGAGCGCTGATTCTC
O2142	AGGTCTTGGCCTCAATGAAGGAG
O2143	ACCTGCAGCGGCTGCAGGTCTTGGCCTCAATGAAGGAG
O2144	GCAGCCGCTGCAGGTCAGCTGCAGCATCAATCTC
O2145	CAGCTGCAGCATCAATCTCATC
O2178	AGGTCGTGGTACTGCTGTGGATG
O2179	GGTTGCAGCGGCTGCAGGTCGTGGTACTGCTGTGGATGA
O2180	GCAGCCGCTGCAACCAGTGCTTCGTTAGAGGAGC
O2181	CAGTGCTTCGTTAGAGGAGCCAC
Hs.C6ORF226_EcoRI_Fw	CCATAGCGGAATTCATGGAGCGTCCCCGCAGTC
Hs.C6ORF226_NotI_Rv	GCTATTACGCGGCCGCTCAGGGGCCCACTGTATGC
ORF70stop2x_Fw	GCTGAGTCCCTTTGATGACCGACCCTCAGGATAGG
ORF70stop2x_Rv	CCTATCCTGAGGGTCGGTCATCAAAGGGACTCAGC
Hs.C6ORF226_Glu48_EcoRI_Fw	CCATAGCGGAATTCGAACCCACAGCGTCCCGGCTGC
P2_KPWE-Ala_Rv	CCAAAGCCGCGGCTGCTGCTGCTGCGGGCCTCCGCGGC
P3_KPWE-Ala_Fw	GCAGCAGCAGCAGCCGCGGCTTTGGCTGAGTCCCTTCC
PEX39 C' tag pYM F	TGACGACAATAATACAGTAACAGCAAATCCAACAGCTAGGcgtacgctgcaggtcgac	Primer for C' tagging of Scpex39 using plasmid pMS1190
PEX39 C' tag pYM R	TAAATGCATTTTTTTACATACCTGTTGGGTGAATAATTTAatcgatgaattcgagctcg	Primer for C' tagging of Scpex39 using plasmid pMS1190
PEX39 C' tag CHK F	AGAGTTGCTGGATCACATTC	Primer for checking C' tagging of Scpex39
POT1 C' tag pYM F	CGGTACTGGTATGGGTGCCGCCGCCATCTTTATTAAAGAACGTACGCTGCAGGTCGAC	Primer for C' tagging of pot1 using plasmid pMS1190
POT1 C' tag pYM R	AAAAAGGGAGAATATTAACTATTATCAAGTATTAAAACTAATCGATGAATTCGAGCTCG	Primer for C' tagging of pot1 using plasmid pMS1190
POT1 C' tag CHK F	ACCAGTTAAATCTGCCTGTG	Primer for testing the C' tag of pot1.
mNeonGreen CHK R	GCAAGTATTGGTGGAAACCGTAA	Primer for checking C' tagging of a gene using plasmid pMS1190
PEX39 KO pFA6 F	TTACCTCTTGAAAATTGATTGCGAACATAACGAGTCAAGCcggatccccgggttaattaa	Primer for KO of Scpex39 using plasmid pMS49
PEX39 KO pFA6 R	ACTGTATATCGTAACATTCAGACAGCCTTGTTAATGAGGTgaattcgagctcgtttaaac	Primer for KO of Scpex39 using plasmid pMS49
PEX39 WT CHK R	ATCCTTGATGAGATTGATGC	Primer for testing the presence of Scpex39
PEX39 WT CHK F	GTTATGAAGAGTTGCTGGAT	Primer for testing the presence of Scpex39
PEX7 KO pFA6 F	CGGACTATCATCTAACTTTTTGCATAATTTATACAACATGcggatccccgggttaattaa	Primer for KO of pex7 using plasmid pMS49
PEX7 KO pFA6 R	TAAATAATGCAAAAAATTTGTGTAAAAAGAATATGTGTCAgaattcgagctcgtttaaac	Primer for KO of pex7 using plasmid pMS49
PEX7 WT CHK R	CTTGAGATTGATCGTTCAGG	Primer for testing the presence of pex7
PEX7 WT CHK F	TTAATGGATCCACCATTTTG	Primer for testing the presence of pex7
